# Ablation and Seed-driven Restoration of an Alpha-Satellite Devoid Human Centromere Reveals Size Homeostasis Mechanisms

**DOI:** 10.64898/2026.08.14.744943

**Authors:** Miao Lin, Shan Hua, Cody J. Naccarato, Zhao Zhang, Zhijie Liu, Fen Guo, Vanessa Horner, M. Anwar Iqbal, Archibald Perkins, Patrick J. Murphy, Bin Zhang

## Abstract

Human centromeres are epigenetically defined chromatin domains marked by nucleosomes containing the histone H3 variant CENP-A, which recruit the constitutive centromere-associated network (CCAN) to assemble functional kinetochores. Maintaining centromere function, including chromatin domain size and the ability to assemble the kinetochore, is essential for proper mitotic division across eukaryotes. In humans however, mechanistic studies of centromere establishment, maintenance, and size regulation have been hindered by the highly repetitive nature of canonical alphoid centromeres. Here, we develop a genetically tractable human neocentromere system which is devoid of repetitive DNA sequences. Using targeted genetic manipulation of a monoallelic naturally occurring neocentromere, we show that partial loss of centromeric chromatin triggers restoration of the residual CENP-A domain through seed-driven, sequence-independent expansion into adjacent naïve chromatin. In contrast, creation of new domain boundaries without loss of centromeric chromatin mass results only in local boundary remodeling, without substantial domain expansion. These findings indicate that centromere formation proceeds through two mechanistically distinct steps, beginning with acquisition of a CENP-A seed and followed by regulated domain expansion to generate a mature centromere. More broadly, our results support a model in which centromeres transition between a maintenance state that preserves domain size and a restoration state that rebuilds centromeric chromatin following perturbation. Together, this study establishes a genetically tractable platform for dissecting the mechanisms governing human centromere formation, chromatin domain dynamics, and size homeostasis.
