## Supplementary material for "Ablation and Seed-driven Restoration of an Alpha-Satellite Devoid Human Centromere Reveals Size Homeostasis Mechanisms": Reagents

### Sheet: FISH_Probes
FISH Probes
Probe Name	Genomic Coordinates/Markers	Chromosome Location	Fluorophore	Vendor	Figures in the Manuscript
RP11-654A16	chr15:98,794,790-98,985,807	15q26.3	SpectrumOrange	Empire Genomics	Fig. 1B and C
CEP15	D15Z4	15p11.1-q11.1	SpectrumGreen	Abbott Molecular	Fig. 1B and C
KMT2A	KMT2A 5'/3'	11q23	SpectrumGreen/SpectrumOrange	Abbott Molecular	Fig. 1F
CEP11	D11Z1	11p11.11-q11	SpectrumOrange	Abbott Molecular	Fig. 1F
15qter	D15S936	15q26.3	SpectrumOrange	Abbott Molecular	Fig. 2D
RP11-81L17	chr15:83,588,948-83,746,148	15q25.2	SpectrumOrange	Empire Genomics	Fig. 5B
RP11-565O12	chr15:84,562,744-84,758,080	15q25.2-q25.3	SpectrumGreen	Empire Genomics	Fig. 5B
RP11-244G4	chr15:94,671,755-94,838,943	15q26.2	SpectrumGreen	Empire Genomics	Fig. 5B
RP11-244G4	chr15:94,671,755-94,838,943	15q26.2	SpectrumOrange	Empire Genomics	Fig. 2G

### Sheet: Antibodies
Antibodies
Antibody Name	Species	Vendor	Catalog #	Concentration	Amount Used	Figures in the Manuscript
IgG	Rabbit	Abcam	ab172730	1 mg/mL	01:50:00	Fig. 2D-F; Fig. 6A-B
CENP-A	Mouse	Enzo	ADI-KAM-CC006-E	1 mg/mL	01:50:00	Fig. 2D-G; Fig. 6A-B; Fig. 7A-C
H3K9me3	Rabbit	Abcam	ab8898	1 mg/mL	01:50:00	Fig. 6A
H3K4me1	Rabbit	Active Motif	61782	1 mg/mL	01:50:00	Fig. 6A
H3K4me2	Rabbit	Abcam	ab176878	1 mg/mL	01:50:00	Fig. 6A
H3K4me3	Rabbit	Active Motif	39160	1 mg/mL	01:50:00	Fig. 6A
H3K27me3	Rabbit	Cell Signaling	9733S	1 mg/mL	01:50:00	Fig. 6A
Goat Anti-Mouse IgG (H+L) Cross-Adsorbed Secondary Antibody, Alexa FluorTM 488	Goat	ThermoFisher Scientific	A-11001	2 mg/mL	1:100	Fig. 2D and 2G

### Sheet: sgRNAs
sgRNA Lentiviral Expression Vectors
sgRNA expression vector name	sgRNA target sequence	fwd primer	rev primer	Plasmid Cloned into	Plasmid Reference	Figures in the Manuscript
sgRNA_del(18Mb)_1	TTGAGCACTACTGTATGTGG	67072	67073	LRG2.1T (Addgene #108098)	Tarumoto Y et al., 2018	For the generation of the 18Mb deletion on chr. 15 in Fig. 5A
sgRNA_del(18Mb)_2	AATGTCCTAGCCATACAGAG	67076	67077	LRG2.1T (Addgene #108098)	Tarumoto Y et al., 2018	For the generation of the 18Mb deletion on chr. 15 in Fig. 5A
sgRNA_del(17Mb)_1	TTTGGTGATTGGGAATGGAT	67074	67075	LRG2.1T (Addgene #108098)	Tarumoto Y et al., 2018	For the generation of the 17Mb deletion on chr. 15 in Fig. 5A
sgRNA_del(17Mb)_2	ATGCATGTGCATTCCCAGAA	67078	67079	LRG2.1T (Addgene #108098)	Tarumoto Y et al., 2018	For the generation of the 17Mb deletion on chr. 15 in Fig. 5A
sgRNA_del(2Mb)_1	GCCTCTGGCATGTAGTGCAG	67253	67254	LRG2.1T (Addgene #108098)	Tarumoto Y et al., 2018	For the generation of the 2Mb deletion on chr. 15 in Fig. 5A
sgRNA_del(2Mb)_2	CAAGTACAAAATAAGATAGG	67090	67091	LRG2.1T (Addgene #108098)	Tarumoto Y et al., 2018	For the generation of the 2Mb deletion on chr. 15 in Fig. 5A
sgRNA_del(180Kb)_1	CTTGGTAGTCAGCACATCAG	67255	67256	LRG2.1T (Addgene #108098)	Tarumoto Y et al., 2018	For the generation of the 180Kb deletion on chr. 15 in Fig. 5A
sgRNA_del(180Kb)_2	GAATTTCTTCTCTTCAGGTG	67259	67260	LRG2.1T (Addgene #108098)	Tarumoto Y et al., 2018	For the generation of the 180Kb deletion on chr. 15 in Fig. 5A
sgRNA_del(2Mb)_2_mut	AAGTACAAAATAAGATTAGG	67807	67808	LRG2.1T (Addgene #108098)	Tarumoto Y et al., 2018	For the integration of EF1a-EGFP on the inv dup(15q) in Fig. 6C
sgRNA10kb	ATCAGCTGCCGAGACAACTG	67092	67093	LRG2.1T (Addgene #108098)	Tarumoto Y et al., 2018	For the generation of the CA_epidel(50kb) in Fig. 7A
sgRNA20kb	CTTCAGGCGGCCACCAACCA	67239	67240	LRG2.1T (Addgene #108098)	Tarumoto Y et al., 2018	For the generation of the CA_epidel(40kb)#1 in Fig. 7A
sgRNA60kb	AAACAAGAGCCCAAGAGTAG	67360	67361	LRG2.1T (Addgene #108098)	Tarumoto Y et al., 2018	For the generation of the CA_epidel(50kb) and CA_epidel(40kb)#1 in Fig. 7A
sgRNA20.1kb	ACACAAACCAGGTTCCTGGT	67237	67238	LRG2.1T (Addgene #108098)	Tarumoto Y et al., 2018	For the generation of the CA_epiL40kbL in Fig. 7B
sgRNA60kb	AAACAAGAGCCCAAGAGTAG	67360	67361	LRG2.1T (Addgene #108098)	Tarumoto Y et al., 2018	For the generation of the CA_epiL40kbL in Fig. 7B
sgRNA20.1kb	ACACAAACCAGGTTCCTGGT	67237	67238	LRG2.1T (Addgene #108098)	Tarumoto Y et al., 2018	For the generation of the CA_epiPB5TR in Fig. 7C
sgRNA120kb#1	CTGACAACAGCACCGGAGAG	67389	67390	LRG2.1T (Addgene #108098)	Tarumoto Y et al., 2018	For the generation of the CA_epiinv(101kb)#1 in Fig. 7C
sgRNA120kb#2	GAAAGTGAGTGTCTCACTAG	67257	67258	LRG2.1T (Addgene #108098)	Tarumoto Y et al., 2018	For the generation of the CA_epiinv(101kb)#2 in Fig. 7C
sgRNAPITCh	GCATCGTACGCGTACGTGTT	67501	67502	LRG2.1T (Addgene #108098)	Tarumoto Y et al., 2018	For the generation of the Lenti_Cas9_Blast_sgPITCh

### Sheet: Plasmids
Plasmids
					PCR Inserts										Plasmid Backbone
Plasmid Name	Backbone Plasmid Used for Cloning	Cloning Method	Figures in the Manuscript		PCR Insert #1 fwd primer	PCR Insert #1 rev primer	PCR Insert #1 Template	PCR Insert #2 fwd primer	PCR Insert #2 rev primer	PCR Insert #2 Template	PCR Insert #3 fwd primer	PCR Insert #3 rev primer	PCR Insert #3 Template		PCR Backbone fwd primer	PCR Backbone rev primer	PCR Backbone Template	Plasmid Backbone/Linearized by Restriction Enzymes
Lenti_Puro_P2A_EGFP	FUGW (Addgene #14883, Lois C et al., 2002)	Gibson Assembly (NEB #E2611)	Fig. 5A		67148	67150	ORF of PAC (puromycin N-acetyltransferase)	gccactaacttctccctgttgaaac	67147	P2A-EGFP	NA	NA	NA		NA	NA	NA	FUGW/BamHI+EcoRI
Lenti_Hygro_P2A_mCherry	FUGW (Addgene #14883, Lois C et al., 2002)	Gibson Assembly (NEB #E2611)	Fig. 5A		67151	67152	ORF of HYG (hygromycin-B phosphotransferase)	gccactaacttctccctgttgaaac	67147	P2A-mCherry	NA	NA	NA		NA	NA	NA	FUGW/BamHI+EcoRI
pCRITCh_14mh_GN22	pcris-PITCHV2-FBL (Addgene #63672, Sakuma T et al., 2016)	Gibson Assembly (NEB #E2611)	Fig. 6C		67470	67471	pRG2121 (Addgene #149722, Gier RA et al., 2020)	67472	67473	pcris-PITCHV2-FBL (Addgene #63672, Sakuma T et al., 2016)	NA	NA	NA		67267	67268	pcris-PITCHV2-FBL	NA
pCPITCh_PB5TR	pcris-PITCHV2-FBL (Addgene #63672, Sakuma T et al., 2016)	Gibson Assembly (NEB #E2611)			67275	67276	pPB-CAG-iresPac (PMID: 29107597, Tan L et al., 2017)	NA	NA	NA	NA	NA	NA		67267	67268	pcris-PITCHV2-FBL	NA
pCPITCh_loxP_PB5TR	pCPITCh_PB5TR (This Study)	Gibson Assembly (NEB #E2611)	Fig. 7B		67437	67438	NA (primers annealed to each other)	NA	NA	NA	NA	NA	NA		NA	NA	NA	pCPITCh_PB5TR/KpnI
pCPITCh_PB3TR	pcris-PITCHV2-FBL (Addgene #63672, Sakuma T et al., 2016)	Gibson Assembly (NEB #E2611)	Fig. 7B		67369	67439	pPB-CAG-iresPac (PMID: 29107597, Tan L et al., 2017)	NA	NA	NA	NA	NA	NA		67267	67268	pcris-PITCHV2-FBL	NA
pCPITCh_PB3TR_loxP	pCPITCh_PB3TR (This Study)	Gibson Assembly (NEB #E2611)	Fig. 7B		67440	67441	NA (primers annealed to each other)	NA	NA	NA	NA	NA	NA		NA	NA	NA	pCPITCh_PB3TR/HindIII
Lenti_CreERT2_ires_mCherry	FUGW (Addgene #14883, Lois C et al., 2002)	Gibson Assembly (NEB #E2611)	Fig. 7B		66928	66929	pCAG-CreERT2 ( Addgene #14797, Matsuda et al., 2007)	66930	66931	pPB-CAG-iresPac (PMID: 29107597, Tan L et al., 2017)	66910	66927	mCherry		NA	NA	NA	FUGW/BamHI+EcoRI
Lenti_hyPBase_Blast	LentiCas9-Blast (Addgene #52962)	Gibson Assembly (NEB #E2611)			67427	67426	pCMV_hyPBase (PMID: 21205896, Yusa K et al., 2011)	NA	NA	NA	NA	NA	NA		NA	NA	NA	LentiCas9-Blast/XbaI+BamHI
Lenti_Cas9_PBaseAAN_Blast	Lenti_hyPBaseAAN_Blast (This Study)	Gibson Assembly (NEB #E2611)	Fig. 7C		67607	67608	Lenti_hyPBaseAAN_Blast	NA	NA	NA	NA	NA	NA		NA	NA	NA	LentiCas9-Blast/BamHI
Lenti_Cas9_Blast_sgPITCh	LentiCas9-Blast (Addgene #52962)	Gibson Assembly (NEB #E2611)	Fig. 7B		67908	67909	sgRNAPITCh (in LRG2.1T)	NA	NA	NA	NA	NA	NA		NA	NA	NA	LentiCas9-Blast/NheI
					First Round of Mutagenesis to generate Lenti_hyPBaseAA_Blast			Second Round of Mutagenesis to generate Lenti_hyPBaseAAN_Blast
Lenti_hyPBaseAAN_Blast	Lent_hyPBase_Blast (This Study)	Q5 Site-Directed Mutagenesis (NEB #E0554)			67603	67604	Lenti_hyPBase_Blast	67605	67606	Lenti_hyPBaseAA_Blast

### Sheet: Genotyping Primers
Primers for Genotyping
Genotypes	Fwd Primer	Rev Primer	Figures in the Manuscript
del(18Mb) on chr15	67159	67097	Fig. 5A
del(17Mb) on chr15	67159	67098	Fig. 5A
del(2Mb) on chr15	67381	67378	Fig. 5A
del(180Kb) on chr15	67375	67302	Fig. 5A
EF1a-EGFG inserted on inv dup(15q) at sgRNA_del(2Mb)_2_mut	67498	67378	Fig. 6C
5' loxP site at CA_epiL40kbL	67307	67351	Fig. 7B
3' loxP site at CA_epiL40kbL	66983	67371	Fig. 7B
CA_epiLPB5TR	67307	67351	Fig. 7C
CA_epidel(40kb)#1	67443	67371	Fig. 7A
CA_epidel(50kb)	67102	67371	Fig. 7A
CA_epidel(40kb)#2	67307	67371	Fig. 7B
CA_epiinv(101kb)#1	67307	67554	Fig. 7C
CA_epiinv(101kb)#2	67434	67302	Fig. 7C

### Sheet: Primer Sequences
Primer Sequences
Primer Name	Sequence
67072	CACCGTTGAGCACTACTGTATGTGG
67073	AAACCCACATACAGTAGTGCTCAAC
67076	CACCGAATGTCCTAGCCATACAGAG
67077	AAACCTCTGTATGGCTAGGACATTC
67078	CACCGATGCATGTGCATTCCCAGAA
67079	AAACTTCTGGGAATGCACATGCATC
67074	CACCGTTTGGTGATTGGGAATGGAT
67075	AAACATCCATTCCCAATCACCAAAC
67253	CACCGGCCTCTGGCATGTAGTGCAG
67254	AAACCTGCACTACATGCCAGAGGCC
67090	CACCGCAAGTACAAAATAAGATAGG
67091	AAACCCTATCTTATTTTGTACTTGC
67255	CACCGCTTGGTAGTCAGCACATCAG
67256	AAACCTGATGTGCTGACTACCAAGC
67259	CACCGGAATTTCTTCTCTTCAGGTG
67260	AAACCACCTGAAGAGAAGAAATTCC
67807	CACCGAAGTACAAAATAAGATTAGG
67808	AAACCCTAATCTTATTTTGTACTTC
67092	CACCGATCAGCTGCCGAGACAACTG
67093	AAACCAGTTGTCTCGGCAGCTGATC
67239	CACCGCTTCAGGCGGCCACCAACCA
67240	AAACTGGTTGGTGGCCGCCTGAAGC
67360	CACCGAAACAAGAGCCCAAGAGTAG
67361	AAACCTACTCTTGGGCTCTTGTTTC
67237	CACCGACACAAACCAGGTTCCTGGT
67238	AAACACCAGGAACCTGGTTTGTGTC
67360	CACCGAAACAAGAGCCCAAGAGTAG
67361	AAACCTACTCTTGGGCTCTTGTTTC
67237	CACCGACACAAACCAGGTTCCTGGT
67238	AAACACCAGGAACCTGGTTTGTGTC
67389	CACCGCTGACAACAGCACCGGAGAG
67390	AAACCTCTCCGGTGCTGTTGTCAGC
67257	CACCGGAAAGTGAGTGTCTCACTAG
67258	AAACCTAGTGAGACACTCACTTTCC
67501	CACCGGCATCGTACGCGTACGTGTT
67502	AAACAACACGTACGCGTACGATGCC
67148	TAGACGAAGCTTGGGCTGCAGGTCGACTCTAGAGGATCCGCAACAAACTTCTCACTACT
67150	GTTTCAACAGGGAGAAGTTAGTGGCGTCGACAGCGCTAGCGGCACCGGGCTTGCGGGTC
67151	CTTGGGCTGCAGGTCGACTCTAGAGGATCCGCCGCCACCATGAAAAAGCCTGAACTCACC
67152	TCAACAGGGAGAAGTTAGTGGCGTCGACAGCGCTAGCTTCCTTTGCCCTCGGACGAGTG
67470	CCGCGTTACATAGCATCGTACGCGTACGTGTTTGGCTAATGCTGAGTGTCCTCAAGGGCAGAGCGCACATCGCCCAC
67471	GCAACTAGAAGGCACAGATATCAGAAGAACTCGTCAAGAAGG
67275	CCGCGTTACATAGCATCGTACGCGTACGTGTTTGGTGAACACAAACCAGGTTCCTGGTACCTTAACCCTAGAAAG
67276	TCGTACGCGTACGTGTTTGGAATGACAAAAGACTCCCACCCGAATCCGGCGCGCCATCGA
67437	GACTATCTTTCTAGGGTTAAGGTACCAGATAACTTCGTATAATGTATGCTATACGAAGT
67438	GTTTGGTGAACACAAACCAGGTTCCTGGTACAAGCTTATAACTTCGTATAGCATACAT
67369	CCGCGTTACATAGCATCGTACGCGTACGTGTTTGGCAGAAACAAGAGCCCAAGAGTAAAAGTTTTGTTACTTTATAGAAGAAATTTTG
67439	TCGTACGCGTACGTGTTTGGATCTTTCTTTTCTTCCCCTAGATATCAAGCTTAACCCTAGAAAGATAAT
67440	TGATTATCTTTCTAGGGTTAAGCTTATAACTTCGTATAGCATACATTATACGAAGTTAT
67441	GGATCTTTCTTTTCTTCCCCTAGATATCAATAACTTCGTATAATGTATGC
66928	TTTTGTTAGACGAAGCTTGGGCTGCAGGTCGACTCTAGAGGCCGCCACCATGGCCAATTT
66929	TTAGGGGGGGGGGAGGGAGAGGGGCCTATCAAGCTGTGGCAGGGAAA
67427	GCCAGAACACAGGACCGGTTCTAGGAATTCGCCGCCACCATGGGCAGCAGCCTG
67426	CAGAGAGAAGTTTGTTGCGCCGGATCTAGAGAAACAGCTCTGGCACATGTCGATGTTG
67607	GACGATGACGATAAGGGAGAGTTCGGCGGAGGAGGCAGCGGCGGAGGCGGAAGCGGAGGCGGCGGAAGCCAGTTCGGCAGCAGCCTGGAC
67608	GCAGAGAGAAGTTTGTTGCGCCGGAGAAACAGCTCTGGCACATGTC
67908	GATCCAGTTTGGTTAATTAGCTAGCGAGGGCCTATTTCCCATG
67909	CCCACTCCTTTCAAGACCTAGCTAGTTGTGGATGAATACTGCCATTTG
51111	GCCACTAACTTCTCCCTGTTGAAAC
67147	AATCCAGAGGTTGATTATCGATAAGCTTGATATCGAATTCTTACTTGTACAGCTCGTCCA
51111	GCCACTAACTTCTCCCTGTTGAAAC
67147	AATCCAGAGGTTGATTATCGATAAGCTTGATATCGAATTCTTACTTGTACAGCTCGTCCA
67472	GATATCTGTGCCTTCTAGTTGCC
67473	TCGTACGCGTACGTGTTTGGCCCGCTTCTTGGAGACTGTCGATGCAATTTCCTCATTTTATTAGGAAAG
66930	GCCACAGCTTGATAGGCCCCTCTCCCTCCCCCCCCCCTAA
66931	CTCCTCGCCCTTGCTCACCATGGTTGTGGCCATATTATCATCGT
66910	GATAATATGGCCACAACCATGGTGAGCAAGGGCGAGG
66927	ATCCAGAGGTTGATTATCGATAAGCTTGATATCGCTACTAGAATTCCTTGTACAGCTCGT
67267	TGCTATGTAACGCGGAACTCCATATATGGG
67268	CAAACACGTACGCGTACGATGCTCTAGAATG
67603	GTGGGCACCGTGGCAAGCAACGCGAGAGAGATCCCCGAGGTCC
67604	GATGGTCAGCTTGTAGGGCTCCT
67605	GTGGACACCCTGAACCAGATGTGCAGCGTGATGACC
67606	GCCGCCCTTGGTCTGGTTGTA
67159	GGCACACAAGTCCAAATAAGTGGTCATACTTC
67097	ATTTAATGAAATAAGTCTCTGTATTGAC
67159	GGCACACAAGTCCAAATAAGTGGTCATACTTC
67098	CTTATTGGTATCAATGACAATACGGGAAC
67381	GGATACAAGGAAGGCAAAACATGAG
67378	CAAGTGACAGGGCATGATGTC
67375	CTGCAGTTTGTTAGTGACTGTTGCTAGG
67302	CCTGTACATTATACCACAACCTG
67498	TGGCTACCCGTGATATTGC
67378	CAAGTGACAGGGCATGATGTC
67307	CTCTAGGGAAGAAACACCTATATG
67351	GACACTTACCGCATTGACAAGCACG
66983	ACGCATGATTATCTTTAACGTACGTCACAA
67371	GCCAAGCCTGCTCGCATGCTGATAC
67307	CTCTAGGGAAGAAACACCTATATG
67351	GACACTTACCGCATTGACAAGCACG
67443	GTTACCTATTAATATTGTCATTTTCTTTG
67371	GCCAAGCCTGCTCGCATGCTGATAC
67102	CTTCCTTTAAGGTTTAATTTAACAATAACATTTGCG
67371	GCCAAGCCTGCTCGCATGCTGATAC
67307	CTCTAGGGAAGAAACACCTATATG
67371	GCCAAGCCTGCTCGCATGCTGATAC
67307	CTCTAGGGAAGAAACACCTATATG
67554	GATAAATCACAGAACCAAAACCATTTTTATGAAAC
67434	CACCTTGGCAATTACTTCAGTCTCAAATC
67302	CCTGTACATTATACCACAACCTG
